# Codon usage pattern reveals SARS-CoV-2 as a monomorphic pathogen of hybrid origin with role of silent mutations in rapid evolutionary success

**DOI:** 10.1101/2020.10.12.335521

**Authors:** Kanika Bansal, Sanjeet Kumar, Prabhu B. Patil

**Affiliations:** CSIR- Institute of Microbial Technology, Chandigarh, India; Gangadhar Meher University, Odisha, India

## Abstract

Viruses are dependent on the host tRNA pool, and an optimum codon usage pattern (CUP) is the driving force in its evolution. Systematic analysis of CUP of the coding sequences (CDS) of representative major pangolin lineages A and B of SARS-CoV-2 indicate a single transmission event of a codon-optimized virus from its source into humans. Here, no direct congruence could be detected in CUP of all CDS of SARS-CoV-2 with the non-human natural SARS viruses further reiterating its novelty. Several CDS show similar CUP with bat or pangolin, while others have distinct CUP pointing towards a possible hybrid nature of the virus. At the same time, phylogenetic diversity suggests the role of even silent mutations in its success by adapting to host tRNA pool. However, genomes of SARS-CoV-2 from primary infections are required to investigate the origins amongst the competing natural or lab leak theories.
