## supplementary table 1, 2 for "Codon usage pattern reveals SARS-CoV-2 as a monomorphic pathogen of hybrid origin with role of silent mutations in rapid evolutionary success"

### Sheet: supplementary_table1
Supplementary table 1: Metadata for the human SARS-CoV-2 genomes used in the study
Strain	Location	Date of collection
EPI_ISL_411927	Taiwan	2020-01-28
EPI_ISL_479691	Egypt	2020-06-02
EPI_ISL_427149	Australia	2020-04-08
EPI_ISL_427054	Australia	2020-03-30
EPI_ISL_426997	Australia	2020-03-29
EPI_ISL_426959	Australia	2020-03-28
EPI_ISL_427305	Brazil	2020-03-10
EPI_ISL_451147	Australia	2020-03-16
EPI_ISL_419878	Australia	2020-03-19
EPI_ISL_419761	Australia	2020-03-11
EPI_ISL_460048	USA	2020-03-16
EPI_ISL_437582	USA	2020-03-14
EPI_ISL_463018	India	2020-05-09
EPI_ISL_463017	India	2020-05-09
EPI_ISL_463010	India	2020-05-07
EPI_ISL_480556	Senegal	2020-03-28
EPI_ISL_428856	Gambia	2020-03-21
EPI_ISL_416625	Japan	2020-02-17
EPI_ISL_416624	Japan	2020-02-17
EPI_ISL_416619	Japan	2020-02-17
EPI_ISL_416610	Japan	2020-02-17
EPI_ISL_416604	Japan	2020-02-16
EPI_ISL_416603	Japan	2020-02-16
EPI_ISL_427085	Australia	2020-04-02
EPI_ISL_426874	Australia	2020-03-26
EPI_ISL_437584	USA	2020-03-15
EPI_ISL_424280	USA	2020-03-23
EPI_ISL_450515	Lebanon	2020-03-11
EPI_ISL_450512	Lebanon	2020-02-27
EPI_ISL_442044	Iran	2020-03-26
EPI_ISL_463002	Tunisia	2020-03-28
EPI_ISL_451193	Uganda	2020-03-30
EPI_ISL_416033	Brazil	2020-03-03
EPI_ISL_426850	Australia	2020-03-23
EPI_ISL_419745	Australia	2020-03-10
EPI_ISL_475853	Austria	2020-03-05
EPI_ISL_475850	Austria	2020-03-27
EPI_ISL_427396	Taiwan	2020-03-23
EPI_ISL_420069	Senegal	2020-03-17
EPI_ISL_445356	Chile	2020-03-21
EPI_ISL_437523	USA	2020-04-07
EPI_ISL_417197	HongKong	2020-02-09
EPI_ISL_420799	Korea	2020-02-27
EPI_ISL_487879	Scotland	2020-04-21
EPI_ISL_427397	Taiwan	2020-03-24
EPI_ISL_412964	Brazil	2020-02-25
EPI_ISL_424236	USA	2020-03-21
EPI_ISL_447760	Colombia	2020-03-31
EPI_ISL_475813	Austria	2020-03-16
EPI_ISL_464137	SouthAfrica	2020-04-09
EPI_ISL_448235	England	2020-04-11
EPI_ISL_445327	Chile	2020-03-21
EPI_ISL_436295	Spain	2020-03-12
EPI_ISL_477015	Ecuador	2020-06-17
EPI_ISL_424225	USA	2020-03-21
EPI_ISL_445363	Chile	2020-03-20
EPI_ISL_460047	USA	2020-03-15
EPI_ISL_491431	Peru	2020-03-06
EPI_ISL_447765	Colombia	2020-03-31
EPI_ISL_491989	Oman	2020-05-21
EPI_ISL_467370	Brazil	2020-04-28
EPI_ISL_475058	India	2020-06-05
EPI_ISL_471647	Brazil	2020-04-30
EPI_ISL_491459	Peru	2020-04-01
EPI_ISL_469125	Singapore	2020-04-04
EPI_ISL_459863	Chile	2020-03-12
EPI_ISL_407896	Australia	2020-01-30
EPI_ISL_471453	Korea	2020-02-20
EPI_ISL_469132	Singapore	2020-02-15
EPI_ISL_455388	Wuhan	2020-03-17
EPI_ISL_455376	Wuhan	2020-02-28
EPI_ISL_455370	Wuhan	2020-02-24
EPI_ISL_455368	Wuhan	2020-02-23
EPI_ISL_452363	Beijing	2020-01-31
EPI_ISL_452361	Beijing	2020-02-11
EPI_ISL_451076	Sichuan	2020-02-08
EPI_ISL_411926	Taiwan	2020-01-24
EPI_ISL_410535	Singapore	2020-02-03
EPI_ISL_406593	Shenzhen	2020-01-13
EPI_ISL_483035	Egypt	2020-04-30
EPI_ISL_480789	Senegal	2020-04-01
EPI_ISL_476833	Benin	2020-03-17
EPI_ISL_476831	Benin	2020-04-15
EPI_ISL_471412	DRC	2020-04-25
EPI_ISL_471411	DRC	2020-04-25
EPI_ISL_420077	Senegal	2020-03-20
EPI_ISL_463063	India	2020-05-13
EPI_ISL_463034	India	2020-05-10
EPI_ISL_463033	India	2020-05-10
EPI_ISL_455671	India	2020-05-03
EPI_ISL_455649	India	2020-04-20
EPI_ISL_463026	India	2020-05-10
EPI_ISL_463024	India	2020-05-10
EPI_ISL_455770	India	2020-05-07
EPI_ISL_455767	India	2020-05-07
EPI_ISL_455766	India	2020-05-07
EPI_ISL_455764	India	2020-05-07
EPI_ISL_455763	India	2020-05-07
EPI_ISL_455761	India	2020-05-07
EPI_ISL_455760	India	2020-05-07
EPI_ISL_455758	India	2020-05-07
EPI_ISL_455752	India	2020-05-06
EPI_ISL_455751	India	2020-05-06
EPI_ISL_454531	India	2020-03-22
EPI_ISL_429171	Thailand	2020-03-18
EPI_ISL_429167	Thailand	2020-03-13
EPI_ISL_429166	Thailand	2020-03-13
EPI_ISL_429165	Thailand	2020-03-13
EPI_ISL_491464	Peru	2020-03-31
EPI_ISL_491430	Peru	2020-03-24
EPI_ISL_447757	Colombia	2020-03-31
EPI_ISL_445267	Chile	2020-03-12
EPI_ISL_445266	Chile	2020-03-12
EPI_ISL_419834	Australia	2020-03-23
EPI_ISL_419772	Australia	2020-03-13
EPI_ISL_436284	Spain	2020-03-26
EPI_ISL_436248	Spain	2020-03-19
EPI_ISL_436225	Spain	2020-03-16
EPI_ISL_429998	Jordan	2020-03-28
EPI_ISL_491429	Peru	2020-03-25
EPI_ISL_489988	Peru	2020-03-11
EPI_ISL_459858	Chile	2020-03-17
EPI_ISL_445260	Chile	2020-03-11
EPI_ISL_445259	Chile	2020-03-10
EPI_ISL_445258	Chile	2020-03-11
EPI_ISL_445247	Chile	2020-03-08
EPI_ISL_438879	Scotland	2020-04-12
EPI_ISL_438849	Scotland	2020-04-07
EPI_ISL_438844	Scotland	2020-04-05
EPI_ISL_436241	Spain	2020-03-18
EPI_ISL_436223	Spain	2020-03-14
EPI_ISL_436220	Spain	2020-03-14
EPI_ISL_452344	Beijing	2020-03-12
EPI_ISL_418216	Senegal	2020-03-13

### Sheet: supplementary_table2
Supplementary table 2: SARS strains from non-human host used in the present study.
Strain	Host	Strain ID
MT121216.1	Pangolin	MP789
EPI_ISL_410539	Pangolin
EPI_ISL_410538	Pangolin
EPI_ISL_410541	Pangolin
EPI_ISL_410540	Pangolin
EPI_ISL_410542	Pangolin
EPI_ISL_410721	Pangolin
KC175339.1	Dog	171
KP849472.1	Dog	"23/03
JN856008.2	Dog	A76
KP981644.1	Dog	CB/05
KY063616.1	Dog	HLJ-071
KY063617.1	Dog	HLJ-072
KY063618.2	Dog	HLJ-073
GQ477367.1	Dog	NTU336
JQ404410.1	Dog	TN-449
EPI_ISL_402131		RaTG13
EPI_ISL_412977	Bat	RmYN02
MG772934.1	Bat
KF569996.1	Bat
KY417150.1	Bat
KT444582.1	Bat
KF367457.1	Bat
KC881006.1	Bat
MK211376.1	Bat
KY417144.1	Bat
KC881005.1	Bat
DQ071615.1	Bat
KY417146.1	Bat
KY417151.1	Bat
MK211375.1	Bat
KY417152.1	Bat
KJ473814.1	Bat
KF294457.1	Bat
MK211378.1	Bat
KY417148.1	Bat
GQ153547.1	Bat
DQ412043.1	Bat
GQ153548.1	Bat
GQ153546.1	Bat
GQ153545.1	Bat
GQ153544.1	Bat
DQ648857.1	Bat
GQ153541.1	Bat
GQ153540.1	Bat
GQ153539.1	Bat
DQ084200.1	Bat
DQ022305.2	Bat
DQ084199.1	Bat
GQ153543.1	Bat
KY417142.1	Bat
JX993988.1	Bat
GQ153542.1	Bat
KY417147.1	Bat
KY417143.1	Bat
KU973692.1	Bat
KY417149.1	Bat
KY770859.1	Bat
KY770858.1	Bat
FJ588686.1	Bat
KJ473816.1	Bat
MK211377.1	Bat
JX993987.1	Bat
KY417145.1	Bat
KJ473815.1	Bat
MK211374.1	Bat
KJ473811.1	Bat
KU182964.1	Bat
KJ473813.1	Bat
KY770860.1	Bat
KJ473812.1	Bat
DQ412042.1	Bat
KP886809.1	Bat
KP886808.1	Bat
KY352407.1	Bat
